# NULISA: a novel proteomic liquid biopsy platform with attomolar sensitivity and high multiplexing

**DOI:** 10.1101/2023.04.09.536130

**Authors:** Wei Feng, Joanne Beer, Qinyu Hao, Ishara S. Ariyapala, Aparna Sahajan, Andrei Komarov, Katie Cha, Mason Moua, Xiaolei Qiu, Xiaomei Xu, Shweta Iyengar, Thu Yoshimura, Rajini Nagaraj, Li Wang, Ming Yu, Kate Engel, Lucas Zhen, Wen Xue, Chen-jung Lee, Chan Ho Park, Cheng Peng, Kaiyuan Zhang, Adrian Grzybowski, Johnnie Hahm, Susanne V. Schmidt, Alexandru Odainic, Jasper Spitzer, Bonn Consortium COVIMMUNE, Kasun Buddika, Dwight Kuo, Lei Fang, Bingqing Zhang, Steve Chen, Eicke Latz, Yiyuan Yin, Yuling Luo, Xiao-Jun Ma

## Abstract

The blood proteome holds great promise for precision medicine but poses substantial challenges due to the low abundance of most plasma proteins and the vast dynamic range across the proteome. We report a novel proteomic technology – NUcleic acid Linked Immuno-Sandwich Assay (NULISA™) – that incorporates a dual capture and release mechanism to suppress the assay background and improves the sensitivity of the proximity ligation assay by over 10,000-fold to the attomolar level. It utilizes pairs of antibodies conjugated to DNA oligonucleotides that enable immunocomplex purification and generate reporter DNA containing target- and sample-specific barcodes for a next-generation sequencing-based, highly multiplexed readout. A 200-plex NULISA targeting 124 cytokines and chemokines and 80 other immune response-related proteins demonstrated superior sensitivity for detecting low-abundance proteins and high concordance with other immunoassays. The ultrahigh sensitivity allowed the detection of previously difficult-to-detect, but biologically important, low-abundance biomarkers in patients with autoimmune diseases and COVID-19. Fully automated NULISA addresses longstanding challenges in proteomic analysis of liquid biopsies and makes broad and in-depth proteomic analysis accessible to the general research community and future diagnostic applications.

---

Blood has been widely used as a source for liquid biopsy, particularly in cancer, where genetic and epigenetic alterations are routinely assessed using circulating cell-free tumor DNA (ctDNA)^1,2^. However, the blood proteome, which contains actively secreted proteins, and the proteomes of other tissues and pathogens^3,4^ holds greater promise for providing a real-time snapshot of the functioning of the entire body. Proteins more closely reflect dynamic physiological and pathological processes^5^, and blood-based protein biomarkers are broadly applicable for essentially every disease state. However, interrogating the blood proteome is challenging due to the low concentrations (<1 pg/mL) of most proteins and the vast 12-log dynamic range of protein concentration in blood^6^. To date, only ∼150 of the estimated >10,000 plasma proteins are in routine diagnostic use^7^. To unlock this vast source of biomarkers, major technological advances in both sensitivity and multiplexing are needed.

Mass spectrometry (MS)^8^ and immunoassays are the two pillars of proteomic analysis today but have significant limitations. MS-based methods are biased toward high-abundance proteins (>1 ng/mL)^9^ and have a narrow dynamic range (4-6 logs)^9^. Immunoassays using a sandwich pair of antibodies to recognize a target can achieve higher sensitivity, in the range of 1-10 pg/mL^9^ but even the most sensitive of these, capable of single-molecule detection, including immuno-PCR^10^, proximity ligation assay (PLA)^11,12^, proximity extension assay (PEA)^13^, single molecule array (SIMOA)^14^, and single molecule counting (SMC)^15^, remain inadequate to reach the low abundance portion of the plasma proteome.

Multiplexed immunoassays that simultaneously measure multiple proteins can save both time and precious samples, improve precision, and more importantly, provide a more comprehensive view of the proteome and potentially new biological insights. However, high multiplexing poses another considerable challenge due to the exponential increase in cross interactions between noncognate pairs of antibodies^16,17^. Single affinity reagent-based methods, such as the SomaScan assay, can be more easily scaled to high levels of multiplexing but can be prone to false positive signals because of the reliance on a single binding event^18^. Recently, PEA in combination with next-generation sequencing (NGS) was shown to achieve highly specific and multiplexed detection of up to 384 proteins in a single reaction^19^. However, PEA is not currently the most sensitive assay, and the assay protocol consists of numerous manual steps and requires multiple liquid-handling instruments, making it difficult for routine use, especially in clinical settings. Thus, high multiplexing without compromising sensitivity and specificity in a broadly accessible system remains an important unmet need.

Previously, we achieved robust single RNA molecule *in situ* detection with RNAscope^20^, a technology that greatly improves detection sensitivity by suppressing assay background during signal amplification. We hypothesized that the same background suppression principle could be employed in immunoassays to significantly improve protein detection sensitivity. Here, we report the development of <u>NU</u>cleic acid-<u>L</u>inked Immuno-<u>S</u>andwich <u>A</u>ssay (NULISA), which incorporates multiple mechanisms of background suppression. A multiplex NULISA assay for a panel of 204 proteins, including 124 cytokines, chemokines, and other proteins involved in inflammation and immune response was able to detect previously difficult-to-detect but biologically important, low-abundance biomarkers in patients with autoimmune diseases and COVID-19. The combination of ultrahigh sensitivity and high multiplexing in a fully automated platform should democratize in-depth and broad analysis of the blood proteome and lead to new biological insights and a new generation of biomarkers for the earliest detection of serious diseases.
