## Supplementary Data B for "NULISA: a novel proteomic liquid biopsy platform with attomolar sensitivity and high multiplexing"

### Sheet: Supplementary_Data_B_DE_results
target	nulisa_inflam_log2_fold_change	nulisa_inflam_pval	nulisa_inflam_pval_FDR	olink_inflam_log2_fold_change	olink_inflam_pval	olink_inflam_pval_FDR	nulisa_detect_healthy	nulisa_detect_disease	olink_detect_healthy	olink_detect_disease	nulisa_intra_CV	olink_intra_CV	nulisa_inter_CV	olink_inter_CV
AGER	0.438441	0.0375116	0.0617824	0.513989	0.00882174	0.0253625	100	100	100	100	6.11225	5.9523	9.67944	8.34247
AGRP	0.501424	0.0554644	0.0895215	0.579993	0.024545	0.0513213	100	100	100	100	6.52511	7.68063	19.4	24.7303
ANGPT1	0.179907	0.640946	0.67008	0.0714831	0.826958	0.905716	100	100	100	100	6.22326	4.29539	11.3746	6.38696
C1QA	0.69298	0.000253739	0.000972667	0.051331	0.670778	0.771395	100	100	100	100	8.63696	3.8452	9.66382	4.83754
CCL13	0.239016	0.310087	0.365743	0.294596	0.22874	0.356679	100	100	100	100	5.64403	5.91167	9.38134	8.7748
CCL17	0.652975	0.0926421	0.131124	0.657249	0.100663	0.174736	100	100	100	100	7.04834	5.78941	12.6457	25.6547
CCL20	0.315873	0.253039	0.306311	0.311434	0.266731	0.383426	100	100	100	100	5.72517	4.02416	7.67343	8.73255
CCL22	0.39983	0.0285044	0.048563	0.421715	0.0783336	0.147075	100	100	100	100	5.65729	10.3037	8.60497	37.9995
CCL23	0.501278	0.00217675	0.00589004	0.63676	0.0017675	0.00720344	100	100	100	100	8.60777	3.15991	11.2377	13.7159
CCL24	0.824685	0.0231045	0.0408773	0.618335	0.0230326	0.0492791	100	100	100	100	9.69087	4.62641	23.4453	7.6227
CCL25	-0.360566	0.172557	0.223594	0.240375	0.241809	0.364696	100	100	100	100	6.30475	4.93226	9.01981	9.16094
CCL28	-0.366694	0.137864	0.186522	-0.106022	0.577014	0.680581	100	100	98.7342	97.2222	6.94047	15.5027	8.76598	16.8744
CCL3	0.704241	0.0870061	0.127057	0.890313	0.0610061	0.11756	34.1772	38.8889	100	100	7.93995	6.73171	9.42102	9.61939
CCL4	1.02753	0.000633364	0.00208105	0.906652	0.000612112	0.00296391	100	100	100	100	5.29006	5.29144	13.9627	10.3352
CCL7	1.344	0.000765629	0.00234793	0.853722	0.00127337	0.00557858	100	100	100	100	6.58545	9.77889	8.33413	12.3383
CD200	0.783299	0.401831	0.445403	0.264202	0.0158126	0.0393179	94.9367	91.6667	100	100	8.28253	7.40319	8.14726	9.88592
CD200R1	0.209576	0.0684101	0.104896	0.107995	0.420132	0.544396	100	100	100	100	5.28421	4.33822	9.94091	6.3757
CD276	0.346398	0.0159491	0.0312196	0.360968	0.0100633	0.0280552	100	100	100	100	7.79311	5.3282	15.9532	12.1695
CD40	0.669559	0.000268956	0.00098976	0.533431	0.00274675	0.00971928	100	100	100	100	7.5509	4.55359	13.4653	8.94284
CD70	0.433277	0.0159233	0.0312196	0.341242	0.0181244	0.0406694	58.2278	80.5556	100	100	5.53797	7.14839	11.4592	8.19627
CD83	0.83875	1.51568e-06	1.82987e-05	0.801724	7.31941e-07	1.68346e-05	100	100	100	100	6.19045	9.23984	12.0329	9.27917
CLEC4A	0.275854	0.126189	0.173274	-0.0177048	0.911535	0.963922	100	100	100	100	5.79778	6.85797	7.306	7.85062
CSF1	0.681042	0.000489075	0.00166648	0.458427	0.000523493	0.00267563	100	100	100	100	6.25088	5.3274	14.3706	8.4112
CSF3	0.161669	0.512934	0.548721	-0.00939379	0.966365	0.996441	100	100	93.6709	97.2222	6.65867	16.7941	6.39625	17.6984
CST7	0.478726	0.206761	0.260575	0.516506	0.165091	0.276153	100	100	100	100	6.4246	8.28545	10.3478	9.91547
CXADR	0.216302	0.330986	0.380634	0.313742	0.170863	0.280704	100	100	100	100	5.10857	5.19665	8.83125	7.56845
CXCL1	0.452053	0.335243	0.38077	0.527096	0.222683	0.353221	100	100	100	100	7.13615	7.07149	7.09729	8.885
CXCL10	1.21862	5.00398e-07	1.36888e-05	1.23952	1.40799e-07	6.47673e-06	100	100	100	100	10.1507	4.43535	11.8455	16.0156
CXCL12	0.270177	0.0101581	0.0212396	0.224432	0.25956	0.37904	100	100	100	100	7.15391	17.3979	11.3282	21.0398
CXCL14	-0.0900992	0.78212	0.78212	-0.315508	0.24138	0.364696	100	100	69.6203	77.7778	5.37287	6.71488	11.1688	14.1037
CXCL3	0.144	0.746651	0.754856	0.278369	0.539391	0.644467	100	100	100	100	15.3452	6.35897	17.1431	22.3773
CXCL8	1.03382	0.00134066	0.00397873	0.945714	0.00248919	0.00916024	100	100	100	100	10.0181	4.58025	15.0941	7.98712
CXCL9	0.87751	0.000339924	0.00120281	0.934655	8.75319e-05	0.000536862	100	100	100	100	6.53327	5.33163	11.9488	5.5693
EGF	0.664924	0.315076	0.366924	0.709425	0.258704	0.37904	100	100	100	100	7.13384	6.41309	6.86521	6.04253
EPO	0.203957	0.377341	0.423358	-0.0239083	0.941587	0.984387	100	100	98.7342	100	4.88551	6.16037	7.67008	8.70134
FASLG	0.374077	0.0225928	0.0407556	0.273919	0.0344963	0.0705259	100	100	100	100	6.43804	3.19592	9.56252	5.17265
FGF19	-0.476676	0.125112	0.173274	-0.393119	0.194579	0.314058	100	100	100	100	9.66549	5.76639	15.1959	6.90703
FGF2	0.819333	0.140293	0.187058	0.277313	0.27559	0.390066	98.7342	93.0556	54.4304	59.7222	6.53484	7.64736	9.31189	NA
FLT3LG	0.0150091	0.701646	0.725297	0.053122	0.662137	0.771096	3.79747	26.3889	100	100	NA	4.78815	NA	5.96432
GZMB	1.28949	0.000724091	0.00229712	1.23128	0.00102004	0.00469217	100	100	100	100	10.1355	5.63999	11.8882	6.7078
HGF	0.58347	0.00418637	0.0101354	0.454649	0.0109101	0.0295215	100	100	100	100	7.49144	3.23646	13.862	7.64783
IFNG	0.819334	0.00430971	0.0101665	0.79335	0.0164003	0.039706	100	100	86.0759	91.6667	9.0813	36.1743	10.2508	35.7495
IL10	1.05526	0.000182513	0.000763237	1.19427	0.00504954	0.0161196	100	100	89.8734	98.6111	5.02049	21.7092	7.06843	22.4658
IL10RB	0.505819	0.000137314	0.000601568	0.445359	0.000412956	0.00223482	100	100	100	100	6.95617	5.18618	13.0996	6.69241
IL11	0.728331	0.0662223	0.103262	-0.455027	0.110334	0.187977	96.2025	97.2222	51.8987	45.8333	11.6902	18.6953	14.1485	12.5699
IL12B	0.915211	2.09861e-05	0.000137219	0.835842	6.26836e-05	0.000443607	100	100	100	100	4.68201	4.73944	8.50351	7.02704
IL12RB1	0.31046	0.065748	0.103262	0.43575	0.0112534	0.0295805	100	100	75.9494	88.8889	5.68092	16.1102	11.2723	18.3974
IL13	0.401032	0.154278	0.202766	0.164181	0.378139	0.519236	100	100	25.3165	27.7778	5.53887	8.95352	9.99243	7.43373
IL15RA	0.673688	1.96282e-05	0.000137219	0.422947	0.00396801	0.0135206	100	100	78.481	94.4444	6.0571	18.7966	11.3092	24.1686
IL16	1.48058	4.3414e-07	1.36888e-05	0.893661	1.02825e-05	0.00012431	100	100	100	100	5.807	4.67719	7.62067	4.79751
IL17A	0.776615	0.0269349	0.0467549	0.426172	0.0613355	0.11756	100	100	58.2278	69.4444	14.7824	22.244	15.8891	27.669
IL17C	-0.150936	0.571516	0.604361	-0.181554	0.498543	0.611546	100	100	100	98.6111	5.13266	12.3596	8.83296	11.8793
IL17F	1.00969	0.0152057	0.0310872	0.18604	0.496997	0.611546	100	100	62.0253	58.3333	11.253	12.0367	11.2024	19.3365
IL17RB	0.297643	0.231637	0.284142	0.397589	0.0507652	0.10153	100	100	100	100	7.10495	8.12895	16.2427	8.72858
IL18	1.28981	2.28427e-06	2.33504e-05	1.00386	8.05902e-05	0.000529593	100	100	100	100	6.16214	5.23253	10.5928	7.68996
IL18R1	0.418649	0.00229318	0.00600538	0.22968	0.0869778	0.153884	100	100	100	100	4.86092	3.5366	12.5104	6.03441
IL1B	1.25243	1.54849e-08	1.42461e-06	1.44345	6.07387e-05	0.000443607	51.8987	54.1667	58.2278	68.0556	4.2655	16.7862	5.05506	22.1671
IL1R2	0.0993821	0.453476	0.490821	0.00014988	0.998805	0.998805	100	100	100	100	6.43229	3.09789	10.092	4.63492
IL1RN	1.3156	1.57402e-06	1.82987e-05	1.40748	1.01866e-05	0.00012431	100	100	100	100	7.32483	7.35481	18.0612	14.2803
IL20	0.336601	0.0225143	0.0407556	-0.0202316	0.863257	0.924529	100	100	25.3165	23.6111	4.92686	5.18421	7.2866	14.5205
IL2RB	0.634037	9.62916e-05	0.000444358	-0.00337545	0.98167	0.996441	100	100	41.7722	47.2222	6.31391	11.3311	9.47003	11.2093
IL32	1.10516	9.65996e-05	0.000444358	-0.00419064	0.98561	0.996441	67.0886	81.9444	100	100	6.17193	6.78376	11.5775	9.07408
IL33	1.45849	9.49251e-05	0.000444358	-0.0500717	0.691015	0.784856	100	100	5.06329	13.8889	7.99383	4.14276	9.52361	4.14276
IL3RA	0.388901	0.0171717	0.0329124	0.078617	0.517759	0.626761	100	100	100	100	6.25444	18.5742	6.78387	18.4137
IL4	1.00639	2.99815e-05	0.000172394	-0.0823051	0.864234	0.924529	100	100	1.26582	6.94444	12.9044	NA	15.8075	NA
IL4R	0.22502	0.0376067	0.0617824	0.454048	0.00515888	0.0161196	100	100	100	100	6.33849	6.40154	12.7502	13.8539
IL5	1.23622	0.0021151	0.00589004	0.345923	0.473321	0.596514	100	100	20.2532	25	4.11975	30.3734	7.78181	37.1343
IL5RA	-0.2068	0.297807	0.355822	-0.0530114	0.806818	0.894304	100	100	100	100	6.97717	5.52403	10.4445	11.4217
IL6	0.969966	0.00373692	0.0092918	0.325853	0.435977	0.557082	97.4684	100	100	98.6111	8.97358	13.462	22.4112	15.3134
IL7	0.414956	0.184974	0.236356	0.245241	0.38834	0.523103	100	100	100	100	5.07787	12.6814	8.4264	12.1195
IRAK4	1.70174	0.0824598	0.12236	1.16123	0.0804801	0.148083	98.7342	100	100	100	12.9742	17.0111	28.9475	19.4859
LAMP3	0.606073	0.00704671	0.0150767	0.383394	0.0859153	0.153884	100	100	100	100	7.16414	4.51414	9.95836	8.39573
LGALS9	1.55164	5.95166e-07	1.36888e-05	0.894568	6.65378e-08	6.12148e-06	96.2025	100	100	100	14.6903	5.92234	14.7284	11.3705
LTBR	0.653095	0.000194363	0.000777451	0.597112	3.42223e-05	0.000286223	100	100	100	100	7.33738	6.10413	14.1671	14.4459
MERTK	0.390366	0.00234993	0.00600538	0.243082	0.0222261	0.0486857	100	100	100	100	4.70737	4.87473	8.97449	14.6053
MMP10	0.664147	0.00642961	0.0140839	0.567391	0.0169472	0.039978	100	100	100	100	8.70433	5.61862	12.988	18.6777
NCR1	0.708164	1.77358e-05	0.000135975	0.723454	8.19318e-06	0.00012431	100	100	100	100	6.8678	8.37843	12.8974	11.8636
OSM	0.970584	0.00640315	0.0140839	0.870778	0.0142149	0.0363269	100	100	100	100	6.74907	8.09765	8.39556	9.2955
PTX3	0.91027	0.00153636	0.00441704	0.22706	0.309522	0.431454	100	100	100	100	5.24473	7.41569	9.10886	5.53346
TGFB1	0.72698	0.0805125	0.121429	0.546983	0.00244967	0.00916024	100	100	100	100	5.12107	6.91064	7.36236	14.0895
TLR3	0.182527	0.435118	0.476558	0.0777819	0.715849	0.803148	100	100	100	100	6.09348	5.30353	8.16199	10.3605
TNF	0.982525	2.23726e-05	0.000137219	1.27981	1.21608e-05	0.00012431	82.2785	83.3333	92.4051	100	10.2249	15.2064	10.8903	25.8022
TNFRSF11A	0.876375	7.94856e-05	0.000430157	0.727743	0.000148791	0.000855551	100	100	100	100	6.95661	2.92601	17.1896	9.842
TNFRSF13C	0.883195	9.4359e-06	8.17907e-05	0.554528	0.00180086	0.00720344	100	100	94.9367	94.4444	6.36707	13.6638	9.34246	14.2602
TNFRSF14	0.961263	1.59119e-06	1.82987e-05	0.732236	1.19719e-05	0.00012431	100	100	100	100	6.98771	6.7882	18.1793	10.222
TNFRSF4	0.77096	9.8394e-07	1.81045e-05	0.736121	4.09653e-07	1.25627e-05	100	100	100	100	6.59519	3.62868	14.3366	9.87459
TNFSF10	0.0577871	0.710079	0.725859	0.0922455	0.392327	0.523103	100	100	100	100	6.92894	4.19978	11.5791	5.90847
TNFSF11	0.734964	9.77933e-06	8.17907e-05	0.6833	0.0052564	0.0161196	74.6835	80.5556	98.7342	98.6111	8.97789	6.84806	10.9466	8.36286
TNFSF12	0.364205	0.0187494	0.035203	0.301019	0.0176028	0.0404865	100	100	100	100	6.5151	7.66093	11.1751	13.4526
TNFSF13	0.488668	0.229208	0.284142	0.617445	1.4527e-05	0.000133648	100	100	100	100	11.5469	4.19731	14.3328	4.63086
VEGFA	0.24864	0.0917252	0.131124	0.563891	0.00623778	0.0185121	30.3797	43.0556	100	100	NA	4.99209	NA	12.7661
VEGFD	0.718546	0.00596036	0.0137088	0.174304	0.419992	0.544396	88.6076	97.2222	100	100	4.08735	4.52129	14.5474	4.35734
