## Supplementary Data C for "NULISA: a novel proteomic liquid biopsy platform with attomolar sensitivity and high multiplexing"

### Sheet: limma_analysis
	Log2(Fold Change)				Adjusted P value
Target	T-7 to -2	T0	T2 to 7	T8 to 20	T-7 to -2	T0	T2 to 7	T8 to 20
Activin AB	0.36181	0.270628	-0.277312	0.15753	0.45283	0.572614	0.592269	0.716117
AGER	0.171371	0.753977	0.363303	0.163661	0.765404	0.0871527	0.502361	0.717213
AGRP	0.99798	0.976829	0.591962	0.521931	0.0100163	0.0106292	0.146509	0.177598
ANGPT1	-0.54217	-0.364554	-0.29773	5.11778e-05	0.0593751	0.214254	0.355949	0.999814
ANXA1	0.149684	0.444051	0.858036	0.297174	0.873833	0.534649	0.18514	0.638485
BDNF	-0.17443	-0.224878	-0.170249	0.204898	0.614758	0.488628	0.622425	0.462742
BMP10	0.0268676	0.33075	0.279199	-0.095173	0.964358	0.377274	0.502361	0.792641
BMP7	-0.248865	0.107799	-0.0839118	-0.131939	0.462358	0.738041	0.787682	0.653723
C1QA	2.22994	2.07089	1.45507	0.671565	2.13144e-06	6.62509e-06	0.00146799	0.151973
CCL1	0.644737	0.641505	0.450742	0.462265	0.0299817	0.0281402	0.145971	0.122119
CCL13	-0.329537	-0.0543296	-0.100377	0.462389	0.312277	0.852444	0.777638	0.122119
CCL14	0.0184808	-0.0591517	0.0948231	0.361108	0.964358	0.85155	0.780976	0.226919
CCL15	0.700409	0.664392	0.515743	0.749838	0.0586233	0.0645801	0.177918	0.0501581
CCL16	-1.04768	-0.786552	-0.863553	-0.225408	0.00767039	0.0457599	0.0324835	0.575381
CCL17	-0.346737	-0.236148	-0.338103	0.911521	0.544148	0.666954	0.57427	0.0672104
CCL19	1.34219	1.1538	0.632644	0.611834	0.00124488	0.00577233	0.154156	0.151973
CCL2	0.517897	0.474306	0.114962	0.46542	0.312277	0.359342	0.818448	0.312955
CCL20	-0.281522	0.348194	0.0933097	-0.281763	0.668657	0.575331	0.871203	0.615754
CCL22	0.0234333	0.112418	0.0442427	0.746961	0.964358	0.765748	0.892262	0.0499009
CCL23	0.247871	0.43607	0.345329	0.319632	0.524349	0.191649	0.346757	0.315117
CCL24	-1.22664	-0.854653	-0.0368727	1.65625	0.0650502	0.21257	0.943277	0.0199806
CCL25	0.10236	0.545855	0.363178	0.514501	0.873833	0.214254	0.490714	0.213255
CCL28	-0.0656223	0.152143	0.14436	0.347593	0.920636	0.738041	0.777638	0.401073
CCL3	1.57763	1.5012	1.14659	1.46178	0.0122448	0.0163348	0.0829709	0.0344774
CCL4	0.203949	0.364708	0.193643	0.539201	0.632672	0.356065	0.666498	0.133174
CCL5	-0.248159	0.247269	-0.11628	0.805855	0.76022	0.720576	0.859794	0.180821
CCL7	1.09229	1.45249	1.15026	0.76275	8.27957e-05	5.80211e-07	7.50134e-05	0.0144287
CCL8	2.94464	2.74446	1.90682	0.395731	4.89153e-09	4.61454e-08	7.50134e-05	0.401073
CD200	0.193107	0.138077	0.0943537	0.206698	0.599648	0.680865	0.780976	0.474901
CD200R1	0.171056	0.181259	0.127027	0.141483	0.558797	0.527141	0.687371	0.565925
CD274	1.05698	1.21164	0.816731	0.402031	1.84868e-05	1.37526e-06	0.00105465	0.113881
CD276	0.276022	0.220863	0.144143	0.370042	0.252976	0.364882	0.605223	0.0973277
CD40	0.135961	0.142549	0.118315	0.337745	0.637683	0.605832	0.709	0.159106
CD70	0.753057	0.700244	0.592878	0.61051	0.000469219	0.00111331	0.00685818	0.0110165
CD83	0.456802	0.54554	0.374757	0.5632	0.0617289	0.0209612	0.140456	0.0314995
CD93	-0.0366413	-0.00872928	-0.146354	0.175028	0.93416	0.971774	0.6628	0.500139
CEACAM5	-0.19281	-0.0366003	0.126333	0.203883	0.691078	0.92818	0.780976	0.618391
CHI3L1	0.0274525	0.306966	0.452248	0.962137	0.964358	0.394924	0.18514	0.0083703
CLCF1	0.680991	0.781919	0.729361	0.50444	0.106725	0.0538286	0.0837735	0.211513
CLEC4A	-0.663229	-0.687956	-0.660886	-0.327834	0.0122448	0.00872941	0.0143322	0.211513
CSF1	1.38709	1.59515	1.14038	0.612959	1.44201e-05	1.02754e-06	0.000414312	0.067933
CSF2RB	0.195164	0.230286	0.149881	0.0824722	0.615971	0.534649	0.715567	0.802466
CSF3	1.43782	1.58667	1.25552	1.0141	0.000211991	4.34141e-05	0.00134576	0.0191578
CSF3R	0.890236	0.985511	0.642405	0.758122	6.25762e-05	9.79494e-06	0.0042926	0.00275869
CST7	0.591449	0.952967	1.01672	1.08259	0.416231	0.1438	0.134676	0.0937747
CTF1	-0.474734	-0.474377	-0.128108	-0.196968	0.312277	0.292537	0.784832	0.644564
CTLA4	0.792898	1.0907	0.809349	0.669138	0.0107726	0.000347297	0.0104376	0.0476647
CTSS	0.184936	0.110641	0.129537	0.0133979	0.367035	0.590755	0.57427	0.952207
CX3CL1	0.773746	0.886953	0.540693	0.484067	0.0240048	0.00849704	0.136301	0.157464
CXADR	0.427828	0.579746	0.443998	0.312282	0.214425	0.0691497	0.186704	0.326408
CXCL1	0.63721	0.511193	0.362031	0.47207	0.0332184	0.0871527	0.261029	0.118581
CXCL10	2.80567	2.90625	2.01752	0.447126	9.36025e-08	4.61454e-08	7.50134e-05	0.372952
CXCL12	0.0909996	0.101311	0.109991	0.26667	0.766817	0.710659	0.717274	0.25351
CXCL13	1.22455	1.50799	1.24592	1.45934	0.000623467	2.54025e-05	0.000683856	0.000333062
CXCL14	0.509425	0.525116	0.587496	0.500717	0.199149	0.167563	0.134676	0.170557
CXCL2	0.794002	1.02952	1.12885	1.11218	0.162188	0.0538286	0.0389272	0.0499009
CXCL3	0.000869477	0.260067	0.402672	0.890738	0.998113	0.625326	0.485708	0.0670835
CXCL5	-0.224287	-0.233749	-0.14892	0.654382	0.617798	0.582427	0.744634	0.0873776
CXCL8	0.572133	0.531489	0.243742	0.0230654	0.0457982	0.0566246	0.489177	0.948686
CXCL9	0.681908	0.896155	0.669739	0.445588	0.0603453	0.0103777	0.0666948	0.20609
EBI3	1.4075	1.42309	1.23011	1.25274	0.0099983	0.00849704	0.0283668	0.0345717
EGF	-0.669042	-0.592201	-0.252442	-0.0682717	0.143143	0.189749	0.647122	0.886596
EPO	-0.149589	0.265563	0.191961	0.630442	0.763563	0.539806	0.69096	0.0973277
FAM3D	0.858336	0.253327	-0.102299	0.487757	0.257033	0.738041	0.882391	0.474901
FASLG	0.162857	0.349393	0.0597692	-0.0748564	0.641356	0.267707	0.853694	0.803949
FGF19	0.0349852	0.0745977	0.113948	0.0564042	0.964358	0.901116	0.853694	0.934907
FGF2	-0.714976	-0.417376	-0.32763	-0.281901	0.262371	0.534649	0.662342	0.638485
FGF21	-0.31413	0.137349	0.0870511	-0.22205	0.65718	0.827462	0.882391	0.717213
FGF23	0.73747	0.845464	0.791632	0.705618	0.0186369	0.00617242	0.0127668	0.0376238
FLT1	0.050708	0.459991	0.40349	0.538334	0.920636	0.10428	0.177745	0.067933
FLT3LG	0.070715	0.0414514	0.115234	0.0501816	0.700998	0.794988	0.551076	0.745464
FTH1	0.0527961	0.409575	0.52122	0.506046	0.950258	0.401928	0.277784	0.240948
GDF15	0.756342	0.689315	0.635276	0.590475	0.00539873	0.0104653	0.0237751	0.0463426
GDF2	-0.229368	-0.133426	-0.124076	-0.00613642	0.412347	0.629436	0.69096	0.988593
GFAP	0.20519	0.456223	0.521444	0.329505	0.690147	0.312349	0.244499	0.432863
GRN	1.30031	1.38947	0.949489	0.408716	2.13144e-06	5.80211e-07	0.000462467	0.134802
GZMB	1.71598	1.6873	1.32396	0.419925	2.21195e-07	3.38869e-07	6.39136e-05	0.182471
HGF	-0.190371	0.313344	0.356886	0.508777	0.765404	0.575331	0.571503	0.290966
IFNA1; IFNA13	9.52294	8.94675	5.09052	0.543206	2.02741e-12	3.01567e-11	5.3303e-05	0.644564
IFNA2	7.41982	6.65397	3.42567	0.17572	7.25882e-12	4.35624e-10	0.0004204	0.870884
IFNB1	2.47586	2.42488	1.98022	0.867196	2.13144e-06	1.82902e-06	0.000117553	0.0937747
IFNG	3.02429	3.83063	2.31272	0.251598	1.63779e-05	1.76588e-07	0.00105465	0.726267
IFNL1	3.50609	3.53224	2.25872	0.753623	4.37678e-09	4.66512e-09	7.50134e-05	0.175011
IFNW1	8.883	8.24095	4.68508	0.998779	2.02741e-12	4.35645e-11	6.11335e-05	0.367413
IL10	2.09978	2.50706	1.5439	0.71655	3.62236e-05	1.37526e-06	0.00251856	0.162803
IL10RB	0.135741	0.158625	0.0956783	0.388155	0.614758	0.534649	0.722537	0.084922
IL11	-1.12531	-1.04508	-0.874658	-1.05129	0.0996499	0.117272	0.213706	0.118581
IL12B	0.836623	0.65082	0.511838	0.367079	0.0122448	0.0538286	0.146509	0.268126
IL12p70	-0.0641147	-0.072963	0.399694	0.255432	0.920636	0.85155	0.363206	0.500878
IL12RB1	0.982945	0.923766	0.679385	0.329364	4.37431e-05	0.00010413	0.00524229	0.175011
IL13	0.606021	0.301955	0.129695	0.205322	0.214425	0.569876	0.787682	0.653723
IL13RA2	0.490286	0.834684	0.893592	0.955062	0.312277	0.0538286	0.0463419	0.0420721
IL15RA	0.369079	0.644469	0.511768	0.527533	0.208047	0.0158272	0.0666948	0.0670059
IL16	0.360246	0.31167	0.291511	0.519899	0.349918	0.415779	0.494763	0.133174
IL17A	0.429812	0.301076	0.191888	0.157842	0.558797	0.668239	0.780976	0.802466
IL17B	-0.613469	-0.150821	-0.0454101	0.616616	0.0808071	0.704976	0.889484	0.084922
IL17C	0.31773	0.613854	0.563399	-0.00609184	0.552338	0.183099	0.233854	0.990903
IL17F	0.0675435	0.201756	0.304888	0.0806573	0.920636	0.680865	0.57427	0.869204
IL17RB	0.21446	0.448934	0.320278	0.339828	0.637683	0.270785	0.502361	0.372952
IL18	0.839677	1.25244	0.946543	0.613129	0.0099983	9.14457e-05	0.00372717	0.0728688
IL18BP	1.32634	1.35947	0.881486	0.399646	1.63779e-05	8.92033e-06	0.0042926	0.190445
IL18R1	0.40801	0.593974	0.429789	0.39082	0.068019	0.0061482	0.0560679	0.0850218
IL19	0.66545	0.726197	0.519504	0.619914	0.0520948	0.0284015	0.142538	0.0753306
IL1B	0.0702363	0.144561	0.126645	0.133583	0.691078	0.364882	0.485708	0.355293
IL1R2	-0.169134	-0.0507528	-0.0952385	0.18845	0.614758	0.85155	0.777042	0.474901
IL1RL1	0.924462	1.25195	0.905049	0.701768	0.0332184	0.00302999	0.0412615	0.111943
IL1RN	1.72532	1.61055	1.14833	1.00946	2.13144e-06	5.82402e-06	0.00116511	0.00999944
IL20	0.402914	0.399063	0.381945	0.480477	0.275493	0.26675	0.304797	0.151973
IL22	0.185543	0.436259	0.0463757	0.0267514	0.542652	0.0838153	0.861924	0.932329
IL23	0.558024	0.566599	0.562406	0.603207	0.214425	0.1899	0.200424	0.151973
IL2RA	1.08942	1.42822	1.26165	1.21365	0.000200137	1.81769e-06	6.11335e-05	0.000333062
IL2RB	-0.0132429	0.158047	0.0849168	0.414805	0.964481	0.572614	0.777638	0.0937747
IL32	0.752115	0.734826	0.594643	0.775453	0.05761	0.0548449	0.144427	0.0585576
IL33	1.39417	1.78517	1.34035	0.750135	8.27957e-05	1.1733e-06	0.000237199	0.0501581
IL34	1.11253	1.35819	0.579287	0.249249	0.0153088	0.00267115	0.244499	0.598189
IL35	0.277965	0.220769	0.450906	0.301752	0.617798	0.680865	0.414198	0.513778
IL36A	-0.00504986	0.0647849	-0.11103	0.363484	0.989651	0.85155	0.779747	0.264401
IL36G	0.0327867	0.00858889	0.0390332	-0.0207554	0.873833	0.946747	0.787682	0.887989
IL39	0.270433	0.825549	0.218981	0.500417	0.516958	0.0153003	0.619573	0.151973
IL3RA	0.281071	0.529302	0.399457	0.291926	0.312277	0.032966	0.134676	0.235186
IL4	0.665342	-0.195436	0.236334	1.00716	0.272681	0.743562	0.723882	0.0788031
IL4R	0.254012	0.269718	0.14966	0.186689	0.293062	0.237892	0.582071	0.386706
IL5	0.627511	0.578735	0.568615	0.816237	0.184098	0.208243	0.22724	0.0749336
IL5RA	-0.285157	0.149695	0.094894	0.135179	0.538243	0.728787	0.818448	0.726267
IL6	2.45046	2.85234	2.4767	1.03459	3.13988e-05	1.81769e-06	6.39136e-05	0.0878946
IL6R	0.438675	0.582239	0.489666	0.654078	0.0586233	0.00872941	0.0344248	0.00843751
IL7	0.246117	0.537109	0.381336	0.756318	0.416231	0.0390802	0.168347	0.00843751
IL7R	-0.117218	-0.00235936	-0.0212073	0.135134	0.780539	0.992785	0.938608	0.682781
IL9	-0.269418	0.156402	0.270574	0.438031	0.558797	0.720576	0.57427	0.244782
INHBA	-0.226282	-0.194712	-0.120013	-0.110972	0.163846	0.222261	0.535283	0.467271
INHBB	0.134568	0.234137	0.250907	0.20769	0.82196	0.633172	0.64916	0.638485
Inhibin A	1.1514	0.924706	0.475256	1.13438	0.0686967	0.149016	0.551602	0.0808817
Inhibin B	-0.41496	-0.035843	-0.189025	0.0660009	0.374999	0.92818	0.717274	0.886596
IRAK4	-1.6532	-1.60977	-1.55141	-1.26926	0.104539	0.10428	0.136301	0.190445
KDR	-0.567294	-0.453261	-0.415294	-0.521597	0.416231	0.527141	0.583899	0.386706
KITLG	0.0720621	0.223731	0.0951455	0.237662	0.813348	0.364882	0.723882	0.274134
LAG3	1.03018	1.33621	0.805835	0.0939656	0.0029991	0.000101696	0.0252822	0.802466
LAMP3	1.18447	1.38054	1.01968	1.14151	0.00121959	0.000143487	0.00611778	0.00632974
LCN2	-0.0202311	0.118688	0.382245	0.490289	0.964358	0.746393	0.313429	0.151973
LGALS9	0.596583	0.629714	0.561882	0.401358	0.312277	0.268599	0.356921	0.45977
LIF	1.58203	1.68318	1.29713	0.598312	4.15717e-06	1.1733e-06	0.000169187	0.0873776
LTBR	0.818099	0.910182	0.850956	0.841172	0.00161888	0.000394328	0.00116511	0.00444475
MDK	0.620842	3.60125	2.3031	1.53525	0.617798	0.000329024	0.0283668	0.141426
MERTK	0.713371	0.922176	0.849686	0.760885	0.00539873	0.000265888	0.00105465	0.00843751
MET	0.341936	0.532492	0.456626	0.425114	0.15489	0.0163348	0.0487327	0.0727093
MICA	1.99049	2.18783	2.06767	2.43278	0.0637943	0.0363711	0.0560679	0.0344774
MICB	0.625762	0.886555	0.744183	0.578303	0.112598	0.0174513	0.0560679	0.133174
MIF	-0.291592	-0.292277	-0.545411	-0.255789	0.615971	0.588287	0.296647	0.598189
MMP10	0.594867	0.943563	0.650335	0.455091	0.0650502	0.00249605	0.0467168	0.151973
MMP12	0.00921234	0.103557	-0.14702	0.292871	0.986172	0.802044	0.767216	0.45977
MMP3	-0.0267641	0.258689	0.17337	0.324478	0.964358	0.554991	0.717274	0.386706
MMP8	-0.0244915	0.0576838	0.933292	0.428622	0.977683	0.92818	0.18514	0.513778
MMP9	-0.578508	-0.663792	0.184204	0.426562	0.381045	0.285217	0.780976	0.462742
MPO	0.101547	0.243088	0.533282	0.234201	0.813348	0.512163	0.105927	0.45977
MUC16	0.51695	0.706174	0.623104	0.446482	0.149733	0.0352812	0.0739065	0.181047
NCR1	0.291501	0.45365	0.331103	0.297074	0.320526	0.0882425	0.245375	0.254516
NGF	0.464468	0.601479	0.495281	0.46422	0.0218122	0.00249605	0.0156368	0.0344774
OSM	-0.13221	-0.16465	0.206421	0.45988	0.86616	0.76054	0.739916	0.364718
PDCD1	0.334344	0.480654	0.449309	0.863413	0.234341	0.0624769	0.0969687	0.00275869
PDGFA	-0.0823502	0.0930197	0.152362	0.381114	0.770684	0.710659	0.580737	0.0878946
PTX3	0.988181	1.2806	1.03305	0.504661	0.0332184	0.0045734	0.0283668	0.264401
S100A12	-0.837945	-0.420636	0.338998	1.13152	0.143143	0.512163	0.621343	0.0499009
S100A9	0.233139	0.429746	0.443051	0.590201	0.462106	0.117272	0.128179	0.0447625
SCG2	0.822531	0.579815	0.161363	0.437224	0.0205508	0.10428	0.718416	0.211513
SELE	0.0536996	0.205139	0.156419	0.196246	0.916805	0.534649	0.666498	0.485144
SLURP1	-0.152798	-0.136197	-0.17843	0.00331034	0.614758	0.625821	0.570507	0.990903
SPP1	-0.334271	0.0291555	-0.0237904	0.0155307	0.350068	0.92818	0.933984	0.973979
TAFA5	-0.442824	-0.395743	-0.385433	0.356738	0.312277	0.368279	0.414198	0.370377
TGFB1	-0.33323	-0.330979	-0.232843	0.485805	0.205444	0.1899	0.416103	0.0589977
TGFB3	2.66094	2.31545	2.0283	1.56102	0.0019951	0.00729249	0.0237751	0.0850049
THPO	0.57586	0.483988	0.444977	0.517828	0.00830007	0.026024	0.0487327	0.031466
TIMP1	0.639788	0.887506	0.694825	0.868167	0.172565	0.0417977	0.136301	0.0622593
TIMP2	-0.028773	0.0972976	0.0485258	0.403154	0.962319	0.759393	0.873086	0.168728
TLR3	0.773897	0.817102	0.582286	0.606743	0.0457982	0.0301505	0.145971	0.118581
TNF	-0.292392	0.310691	-0.122653	0.483434	0.462106	0.416488	0.777042	0.157464
TNFRSF11A	0.0426515	0.254657	0.127147	0.310146	0.920636	0.388497	0.715567	0.235186
TNFRSF13C	0.338184	0.466118	0.481057	0.597458	0.383139	0.1899	0.183019	0.0873776
TNFRSF14	-0.048007	0.116949	0.154315	0.29706	0.916805	0.681125	0.622425	0.22968
TNFRSF17	-0.0779778	-0.0618495	0.0583523	0.35873	0.839114	0.827462	0.845405	0.177595
TNFRSF18	-0.184869	-0.0806765	-0.135651	0.153881	0.461212	0.738041	0.619573	0.471917
TNFRSF1A	0.443002	0.608668	0.486071	0.535456	0.073902	0.0106292	0.0517286	0.0420721
TNFRSF1B	0.902015	1.1354	0.845545	0.628381	0.000425597	9.79494e-06	0.00110849	0.028565
TNFRSF4	-0.027534	0.159796	0.241296	0.611171	0.962319	0.629436	0.502361	0.0499009
TNFRSF8	0.929477	1.60106	1.53237	1.27744	0.00539873	1.9298e-06	5.3303e-05	0.000583365
TNFRSF9	0.0307907	0.268324	0.194177	0.403088	0.962319	0.458254	0.622425	0.195228
TNFSF10	0.61549	0.423181	-0.0440878	-0.0151233	0.229521	0.422587	0.919697	0.986581
TNFSF11	0.834346	0.746442	0.629778	0.389068	0.000806728	0.00267115	0.0143322	0.133174
TNFSF12	-0.212024	0.184881	0.20279	0.640698	0.452665	0.514557	0.501002	0.0152423
TNFSF13	-0.350557	-0.163715	-0.0857326	0.414321	0.199149	0.572614	0.777638	0.106382
TNFSF13B	1.59547	1.51755	1.14544	0.914322	6.58044e-06	1.2071e-05	0.00110849	0.0188539
TNFSF15	0.0615775	0.099275	-0.0781476	-0.0749001	0.880559	0.738041	0.787682	0.792641
TNFSF4	-0.0888026	0.0605318	-0.0307592	0.269002	0.76022	0.794988	0.884831	0.211513
TNFSF8	0.197677	0.258136	0.125023	0.263831	0.538243	0.377274	0.715567	0.314225
TNFSF9	0.259024	0.609407	0.569438	0.622039	0.488565	0.0538286	0.0830843	0.0646016
TREM1	-0.167611	-0.0805149	0.125147	0.502062	0.617798	0.792936	0.722537	0.0850049
TSLP	-0.0642826	0.31056	0.374672	0.775288	0.920636	0.488628	0.414033	0.0585576
VCAM1	1.0819	1.25242	0.997016	0.547825	2.77562e-06	1.67368e-07	5.3303e-05	0.028565
VEGFA	0.176235	0.52114	0.634462	0.601407	0.637683	0.0999738	0.0487327	0.067933
VEGFC	-0.121205	-0.119929	-0.0877411	0.15809	0.617798	0.605832	0.723882	0.442712
VEGFD	0.303559	0.218733	0.222621	0.339208	0.400949	0.548831	0.57427	0.27078
VSNL1	0.536459	0.581131	0.607494	0.805553	0.0996499	0.0638245	0.0596853	0.0191578
VSTM1	1.99851	2.18289	1.59413	1.81447	0.00539873	0.00224275	0.0319537	0.021377
WNT16	0.290094	0.16272	0.243917	0.312666	0.446	0.666954	0.559013	0.332911
WNT7A	0.449616	0.557636	0.498701	0.48083	0.2066	0.0907319	0.146509	0.151633

### Sheet: limma_results_top20
	Log2(Fold Change)				Adjusted P value
Target	T-7 to -2	T0	T2 to 7	T8 to 20	T-7 to -2	T0	T2 to 7	T8 to 20
IFNA1; IFNA13	9.52294	8.94675	5.09052	0.543206	2.02741e-12	3.01567e-11	5.3303e-05	0.644564
IFNW1	8.883	8.24095	4.68508	0.998779	2.02741e-12	4.35645e-11	6.11335e-05	0.367413
IFNA2	7.41982	6.65397	3.42567	0.17572	7.25882e-12	4.35624e-10	0.0004204	0.870884
IFNG	3.02429	3.83063	2.31272	0.251598	1.63779e-05	1.76588e-07	0.00105465	0.726267
MDK	0.620842	3.60125	2.3031	1.53525	0.617798	0.000329024	0.0283668	0.141426
IFNL1	3.50609	3.53224	2.25872	0.753623	4.37678e-09	4.66512e-09	7.50134e-05	0.175011
CCL8	2.94464	2.74446	1.90682	0.395731	4.89153e-09	4.61454e-08	7.50134e-05	0.401073
CXCL10	2.80567	2.90625	2.01752	0.447126	9.36025e-08	4.61454e-08	7.50134e-05	0.372952
IL6	2.45046	2.85234	2.4767	1.03459	3.13988e-05	1.81769e-06	6.39136e-05	0.0878946
TGFB3	2.66094	2.31545	2.0283	1.56102	0.0019951	0.00729249	0.0237751	0.0850049
IL10	2.09978	2.50706	1.5439	0.71655	3.62236e-05	1.37526e-06	0.00251856	0.162803
IFNB1	2.47586	2.42488	1.98022	0.867196	2.13144e-06	1.82902e-06	0.000117553	0.0937747
MICA	1.99049	2.18783	2.06767	2.43278	0.0637943	0.0363711	0.0560679	0.0344774
C1QA	2.22994	2.07089	1.45507	0.671565	2.13144e-06	6.62509e-06	0.00146799	0.151973
VSTM1	1.99851	2.18289	1.59413	1.81447	0.00539873	0.00224275	0.0319537	0.021377
IL33	1.39417	1.78517	1.34035	0.750135	8.27957e-05	1.1733e-06	0.000237199	0.0501581
IL1RN	1.72532	1.61055	1.14833	1.00946	2.13144e-06	5.82402e-06	0.00116511	0.00999944
GZMB	1.71598	1.6873	1.32396	0.419925	2.21195e-07	3.38869e-07	6.39136e-05	0.182471
LIF	1.58203	1.68318	1.29713	0.598312	4.15717e-06	1.1733e-06	0.000169187	0.0873776
CCL24	-1.22664	-0.854653	-0.0368727	1.65625	0.0650502	0.21257	0.943277	0.0199806

### Sheet: Enrichment
GroupID	Category	Term	Description	LogP	Log(q-value)	InTerm_InList	Genes	Symbols
1_Summary	GO Biological Processes	GO:0070661	leukocyte proliferation	-3.63637	0	27/-	970,1435,3439,3440,3456,3467,3559,3574,3586,3593,6376,7293,8600,10148,10673,90865,146433,3569,3570,3601,4055,6363,7412,7422,8809,9308,10461	CD70,CSF1,IFNA1,IFNA2,IFNB1,IFNW1,IL2RA,IL7,IL10,IL12B,CX3CL1,TNFRSF4,TNFSF11,EBI3,TNFSF13B,IL33,IL34,IL6,IL6R,IL15RA,LTBR,CCL19,VCAM1,VEGFA,IL18R1,CD83,MERTK
1_Member	GO Biological Processes	GO:0070661	leukocyte proliferation	-3.63637	0	17/21	970,1435,3439,3440,3456,3467,3559,3574,3586,3593,6376,7293,8600,10148,10673,90865,146433	CD70,CSF1,IFNA1,IFNA2,IFNB1,IFNW1,IL2RA,IL7,IL10,IL12B,CX3CL1,TNFRSF4,TNFSF11,EBI3,TNFSF13B,IL33,IL34
1_Member	GO Biological Processes	GO:1903131	mononuclear cell differentiation	-2.38098	0	19/28	1435,3439,3440,3456,3467,3569,3570,3574,3586,3593,3601,4055,6363,7412,7422,8809,9308,10461,10673	CSF1,IFNA1,IFNA2,IFNB1,IFNW1,IL6,IL6R,IL7,IL10,IL12B,IL15RA,LTBR,CCL19,VCAM1,VEGFA,IL18R1,CD83,MERTK,TNFSF13B
1_Member	GO Biological Processes	GO:0032943	mononuclear cell proliferation	-2.11422	0	12/16	970,3439,3440,3456,3467,3559,3574,3586,3593,7293,10148,10673	CD70,IFNA1,IFNA2,IFNB1,IFNW1,IL2RA,IL7,IL10,IL12B,TNFRSF4,EBI3,TNFSF13B
1_Member	GO Biological Processes	GO:0046651	lymphocyte proliferation	-2.11422	0	12/16	970,3439,3440,3456,3467,3559,3574,3586,3593,7293,10148,10673	CD70,IFNA1,IFNA2,IFNB1,IFNW1,IL2RA,IL7,IL10,IL12B,TNFRSF4,EBI3,TNFSF13B
2_Summary	GO Biological Processes	GO:0002263	cell activation involved in immune response	-2.83105	0	28/-	2896,3439,3440,3456,3458,3467,3569,3570,3593,4192,6348,8809,90865,3627,4283,7098,282618,100507436,712,970,3002,3598,3606,3902,5806,3976,3601,10461	GRN,IFNA1,IFNA2,IFNB1,IFNG,IFNW1,IL6,IL6R,IL12B,MDK,CCL3,IL18R1,IL33,CXCL10,CXCL9,TLR3,IFNL1,MICA,C1QA,CD70,GZMB,IL13RA2,IL18,LAG3,PTX3,LIF,IL15RA,MERTK
2_Member	GO Biological Processes	GO:0002263	cell activation involved in immune response	-2.83105	0	13/16	2896,3439,3440,3456,3458,3467,3569,3570,3593,4192,6348,8809,90865	GRN,IFNA1,IFNA2,IFNB1,IFNG,IFNW1,IL6,IL6R,IL12B,MDK,CCL3,IL18R1,IL33
2_Member	GO Biological Processes	GO:0002366	leukocyte activation involved in immune response	-2.83105	0	13/16	2896,3439,3440,3456,3458,3467,3569,3570,3593,4192,6348,8809,90865	GRN,IFNA1,IFNA2,IFNB1,IFNG,IFNW1,IL6,IL6R,IL12B,MDK,CCL3,IL18R1,IL33
2_Member	GO Biological Processes	GO:0051607	defense response to virus	-2.83105	0	13/16	3439,3440,3456,3458,3467,3569,3593,3627,4283,7098,90865,282618,100507436	IFNA1,IFNA2,IFNB1,IFNG,IFNW1,IL6,IL12B,CXCL10,CXCL9,TLR3,IL33,IFNL1,MICA
2_Member	GO Biological Processes	GO:0140546	defense response to symbiont	-2.83105	0	13/16	3439,3440,3456,3458,3467,3569,3593,3627,4283,7098,90865,282618,100507436	IFNA1,IFNA2,IFNB1,IFNG,IFNW1,IL6,IL12B,CXCL10,CXCL9,TLR3,IL33,IFNL1,MICA
2_Member	GO Biological Processes	GO:0002252	immune effector process	-2.33559	0	21/32	712,970,2896,3002,3439,3440,3456,3458,3467,3569,3570,3593,3598,3606,3902,4192,5806,6348,8809,90865,100507436	C1QA,CD70,GRN,GZMB,IFNA1,IFNA2,IFNB1,IFNG,IFNW1,IL6,IL6R,IL12B,IL13RA2,IL18,LAG3,MDK,PTX3,CCL3,IL18R1,IL33,MICA
2_Member	GO Biological Processes	GO:0033139	regulation of peptidyl-serine phosphorylation of STAT protein	-2.23525	0	6/6	3439,3440,3456,3458,3467,3976	IFNA1,IFNA2,IFNB1,IFNG,IFNW1,LIF
2_Member	GO Biological Processes	GO:0033141	positive regulation of peptidyl-serine phosphorylation of STAT protein	-2.23525	0	6/6	3439,3440,3456,3458,3467,3976	IFNA1,IFNA2,IFNB1,IFNG,IFNW1,LIF
2_Member	GO Biological Processes	GO:0002285	lymphocyte activation involved in immune response	-2.04748	0	9/11	3439,3440,3456,3467,3569,3570,3593,4192,8809	IFNA1,IFNA2,IFNB1,IFNW1,IL6,IL6R,IL12B,MDK,IL18R1
2_Member	GO Biological Processes	GO:0002286	T cell activation involved in immune response	-2.04748	0	9/11	3439,3440,3456,3467,3569,3570,3593,4192,8809	IFNA1,IFNA2,IFNB1,IFNW1,IL6,IL6R,IL12B,MDK,IL18R1
2_Member	GO Biological Processes	GO:0030101	natural killer cell activation	-2.04748	0	9/11	3439,3440,3456,3467,3593,3601,3606,8809,10461	IFNA1,IFNA2,IFNB1,IFNW1,IL12B,IL15RA,IL18,IL18R1,MERTK
3_Summary	GO Biological Processes	GO:0006959	humoral immune response	-2.67854	0	19/-	712,2919,2920,3439,3440,3456,3458,3467,3569,3574,3576,3627,4283,5133,6280,6283,9308,10148,10563	C1QA,CXCL1,CXCL2,IFNA1,IFNA2,IFNB1,IFNG,IFNW1,IL6,IL7,CXCL8,CXCL10,CXCL9,PDCD1,S100A9,S100A12,CD83,EBI3,CXCL13
3_Member	GO Biological Processes	GO:0006959	humoral immune response	-2.67854	0	19/27	712,2919,2920,3439,3440,3456,3458,3467,3569,3574,3576,3627,4283,5133,6280,6283,9308,10148,10563	C1QA,CXCL1,CXCL2,IFNA1,IFNA2,IFNB1,IFNG,IFNW1,IL6,IL7,CXCL8,CXCL10,CXCL9,PDCD1,S100A9,S100A12,CD83,EBI3,CXCL13
4_Summary	KEGG Pathway	hsa05167	Kaposi sarcoma-associated herpesvirus infection	-2.51877	0	12/-	2919,2920,3439,3440,3456,3569,3576,4277,7098,7132,7422,100507436	CXCL1,CXCL2,IFNA1,IFNA2,IFNB1,IL6,CXCL8,MICB,TLR3,TNFRSF1A,VEGFA,MICA
4_Member	KEGG Pathway	hsa05167	Kaposi sarcoma-associated herpesvirus infection	-2.51877	0	12/15	2919,2920,3439,3440,3456,3569,3576,4277,7098,7132,7422,100507436	CXCL1,CXCL2,IFNA1,IFNA2,IFNB1,IL6,CXCL8,MICB,TLR3,TNFRSF1A,VEGFA,MICA
5_Summary	Reactome Gene Sets	R-HSA-6783783	Interleukin-10 signaling	-2.41554	0	18/-	1435,1440,2919,2920,3557,3569,3576,3586,3593,3606,3627,3976,6348,6363,6367,7076,7132,7133	CSF1,CSF3,CXCL1,CXCL2,IL1RN,IL6,CXCL8,IL10,IL12B,IL18,CXCL10,LIF,CCL3,CCL19,CCL22,TIMP1,TNFRSF1A,TNFRSF1B
5_Member	Reactome Gene Sets	R-HSA-6783783	Interleukin-10 signaling	-2.41554	0	18/26	1435,1440,2919,2920,3557,3569,3576,3586,3593,3606,3627,3976,6348,6363,6367,7076,7132,7133	CSF1,CSF3,CXCL1,CXCL2,IL1RN,IL6,CXCL8,IL10,IL12B,IL18,CXCL10,LIF,CCL3,CCL19,CCL22,TIMP1,TNFRSF1A,TNFRSF1B
6_Summary	GO Biological Processes	GO:0031343	positive regulation of cell killing	-2.23525	0	6/-	3458,3593,3594,3902,4277,100507436	IFNG,IL12B,IL12RB1,LAG3,MICB,MICA
6_Member	GO Biological Processes	GO:0031343	positive regulation of cell killing	-2.23525	0	6/6	3458,3593,3594,3902,4277,100507436	IFNG,IL12B,IL12RB1,LAG3,MICB,MICA
7_Summary	GO Biological Processes	GO:0050729	positive regulation of inflammatory response	-2.16249	0	17/-	2896,3458,3569,3593,3606,4192,6280,6283,6346,6348,6369,6376,7098,7132,8600,9173,90865	GRN,IFNG,IL6,IL12B,IL18,MDK,S100A9,S100A12,CCL1,CCL3,CCL24,CX3CL1,TLR3,TNFRSF1A,TNFSF11,IL1RL1,IL33
7_Member	GO Biological Processes	GO:0050729	positive regulation of inflammatory response	-2.16249	0	17/25	2896,3458,3569,3593,3606,4192,6280,6283,6346,6348,6369,6376,7098,7132,8600,9173,90865	GRN,IFNG,IL6,IL12B,IL18,MDK,S100A9,S100A12,CCL1,CCL3,CCL24,CX3CL1,TLR3,TNFRSF1A,TNFSF11,IL1RL1,IL33
