## Supplementary Data A for "NULISA: a novel proteomic liquid biopsy platform with attomolar sensitivity and high multiplexing"

### Sheet: Supplementary_Data_A_NULISAseq_
NOTE. The column “Hot/cold signal tuning” indicates whether the assay sensitivity for the target was tuned down with hot/cold antibody mixing, which would result in higher LODs but shoud maintain sample detectability.
Target	Other name	Uniprot	Gene names primary	MW_Kd	LoD_aM	LLoQ_aM	ULoQ_aM	LoD_fg/ml	LLoQ_pg/ml	ULoQ_pg/ml	Range_log10	IntraCV	InterCV	Detectability_healthy	Detectability_disease	Hot/cold signal tuning	Specificity	Cross Detection
CCL5	RANTES	P13501	CCL5	9.99	3.42962e+07	51635400	12594000000	342620	1.7709e+12	650296227600000	2.38722	20.0403	21.5613	100	100	Yes	>99%
CCL3	MIP-1α	P10147	CCL3	10.085	2.36783e+06	3300000	10000000	23879.5	7.81383e+09	33000000000	0.481486	12.1821	8.95028	34.1772	38.8889		>99%
CCL4	MIP-1β	P13236	CCL4	10.212	20759.7	40940	89000000	211.998	849901	3643660000	3.33724	9.35737	8.49811	100	100	Yes	>99%
CCL17	TARC	Q92583	CCL17	10.507	4616.91	155800	38000000	48.5099	719315	5920400000	2.38722	10.4254	9.72773	100	100	Yes	>99%
S100A12	S100A12	P80511	S100A12	10.575	NA	NA	NA	NA	NA	NA	NA	9.48105	8.59771	100	100
CCL22	MDC	O00626	CCL22	10.625	25504.4	704480	503200000	270.985	1.79674e+07	354494336000	2.85387	11.2784	11.881	100	100	Yes	>99%
CXCL12	SDF-1	P48061	CXCL12	10.666	4.42489e+06	20295000	544500000	47195.9	8.98032e+10	11050627500000	1.42861	9.25533	8.47161	100	100	Yes	>99%
CCL14	HCC-1	Q16627	CCL14	10.678	5.15644e+06	152731200	12727600000	55060.4	7.87549e+11	1943901621120000	1.92082	7.67341	7.36524	100	100	Yes	>99%
CCL20	MIP-3α	P78556	CCL20	10.762	3276.65	15640	34000000	35.2633	51246.8	531760000	3.33724	11.0471	10.5549	100	100	Yes	>99%
CXCL10	IP-10	P02778	CXCL10	10.881	NA	156800	112000000	NA	NA	17561600000	2.85387	10.8235	10.0261	100	100	Yes	>99%
CCL13	ΜCP-4	Q99616	CCL13	10.986	746.358	2200	44000000	8.19949	1641.99	96800000	4.30103	8.1907	8.01789	100	100	Yes	>99%
CCL1	I-309	P22362	CCL1	10.992	1685.29	8400	6000000	18.5247	14156.5	50400000	2.85387	8.45422	8.35294	100	100		>99%
CCL19	MIP-3β	Q99731	CCL19	10.993	1499.13	55660	121000000	16.4799	83441.4	6734860000	3.33724	7.41235	6.674	100	100	Yes	>99%
CCL2	MCP-1	P13500	CCL2	11.025	11148.5	46460	101000000	122.912	517958	4692460000	3.33724	9.14238	8.7866	100	100	Yes	>99%
CXCL8	IL-8	P10145	CXCL8	11.098	2597.82	2597.82	3.47269e+06	28.8306	6748.65	9.02141e+06	3.12606	8.49538	10.6289	100	100		>99%
SLURP1	SLURP1	P55000	SLURP1	11.186	NA	NA	NA	NA	NA	NA	NA	10.5648	7.73894	100	100
CCL7	MCP-3	P80098	CCL7	11.2	1085.19	1085.19	550000	12.1542	1177.64	596856	2.70486	8.85172	11.2727	100	100		>99%
CCL8	MCP-2	P80075	CCL8	11.246	418.369	2250	15000000	4.70498	941.33	33750000	3.82391	10.4649	9.18934	100	100		>99%
CXCL1	GRO-α	P09341	CXCL1	11.301	24360.7	303400	74000000	275.301	7.39105e+06	22451600000	2.38722	10.1004	9.25978	100	100	Yes	>99%
CXCL3	GRO-γ	P19876	CXCL3	11.342	22826.7	6.19697e+06	1.67486e+08	258.9	1.41456e+08	1.0379e+12	1.4318	11.3212	11.5897	100	100	Yes	>99%
CXCL2	GRO-β	P19875	CXCL2	11.389	45244	1961000	53000000	515.284	8.87234e+07	103933000000	1.4318	9.91185	10.3007	100	100	Yes	>99%
CXCL5	ΈΝΑ-78	P42830	CXCL5	11.972	221722	1236756	2688600000	2654.45	2.74216e+08	3325142181600	3.33724	9.20825	8.81541	100	100	Yes	>99%
CCL15	MIP-5	Q16663	CCL15	12.236	2.76521e+06	15879300	3873000000	33835.2	4.39097e+10	61500528900000	2.38722	11.0838	10.9114	100	100	Yes	>99%
MIF	MIF	P14174	MIF	12.476	2.4852e+06	2.4852e+06	2889000000	31005.3	6.17621e+09	7.17974e+12	3.06539	13.5967	15.0733	100	100	Yes	>99%
CXCL13	BCA-1	O43927	CXCL13	12.664	NA	143500	35000000	NA	NA	5022500000	2.38722	11.1385	9.68221	100	100	Yes	>99%
CXCL14	BRAK	O95715	CXCL14	13.078	7814.99	37000	1000000	102.204	289155	37000000	1.4318	10.5641	10.061	100	100		>99%
CCL24	Eotaxin-2	O00175	CCL24	13.134	2.68183e+06	3745000	2675000000	35223.2	1.00435e+10	10017875000000	2.85387	13.812	15.0029	100	100	Yes	>99%
S100A9	S100A9	P06702	S100A9	13.242	NA	NA	NA	NA	NA	NA	NA	9.18463	10.8899	91.1392	93.0556
CCL23	MPIF-1	P55773	CCL23	13.443	NA	341780	743000000	NA	NA	253942540000	3.33724	8.03481	7.49512	100	100	Yes	>99%
CCL16	HCC-4	O15467	CCL16	13.6	5.11678e+06	56724000	1559910000	69588.3	2.90244e+11	88484334840000	1.43933	9.96569	9.8287	100	100	Yes	>99%
CXCL9	MIG	Q07325	CXCL9	14.019	2923.02	23000	50000000	40.9779	67229.5	1150000000	3.33724	9.89947	9.03058	100	100		>99%
CCL28	MEC	Q9NRJ3	CCL28	14.28	18188.6	40600	29000000	259.733	738458	1177400000	2.85387	10.9213	10.3884	100	100		>99%
TAFA5	TAFA5	Q7Z5A7	TAFA5	14.301	381204	960000	80000000	5451.59	3.65955e+08	76800000000	1.92082	10.6314	10.1985	100	100		>99%
AGRP	AGRP	O00253	AGRP	14.44	4164.1	360000	30000000	60.1297	1.49908e+06	10800000000	1.92082	11.9156	10.6807	100	100		>99%
IL5	IL-5	P05113	IL5	15.238	6.65467	17	1000000	0.101404	0.113129	17000	4.76955	8.74867	11.284	100	100		>99%
MDK	Midkine	P21741	MDK	15.585	387198	1295000	35000000	6034.48	5.01421e+08	45325000000	1.4318	13.3112	13.3568	100	100		>99%
IL13	IL-13	P35225	IL13	15.816	74.8758	150	1000000	1.18424	11.2314	150000	3.82391	8.9226	8.18087	100	100		>99%
IL9	IL-9	P15248	IL9	15.909	14.738	920	2000000	0.234467	13.559	1840000	3.33724	7.38999	6.49775	100	100		>99%
CST7	CST7	O76096	CST7	16.454	3332.55	3332.55	50000000	54.8338	11105.9	1.66627e+08	4.17619	9.34875	9.04505	100	100	Yes	>99%
CCL25	TECK	O15444	CCL25	16.609	41300.1	207000	450000000	685.954	8.54913e+06	93150000000	3.33724	8.31465	8.23491	100	100	Yes	>99%
IL4	IL-4	P05112	IL4	17.492	24.0779	50	1000000	0.421171	1.2039	50000	4.30103	15.8451	15.4629	100	100		>99%
IL17A	IL-17A	Q16552	IL17A	17.504	73.4188	146.722	2.93443e+06	1.28512	10.7721	430545	4.30103	14.917	14.2191	100	100		>99%
IL36A	IL-36A	Q9UHA7	IL36A	17.684	605.577	4600	10000000	10.709	2785.65	46000000	3.33724	7.22335	6.3874	100	100		>99%
IL17F	IL-17F	Q96PD4	IL17F	18.045	264.272	1400	1000000	4.7688	369.981	1400000	2.85387	13.5924	13.8087	100	100		>99%
TSLP	TSLP	Q969D9	TSLP	18.141	21.3769	150	1000000	0.387799	3.20654	150000	3.82391	8.1049	8.02635	100	100		>99%
IL36G	IL-36G	Q9NZH8	IL36G	18.721	1676.29	1676.29	5000000	31.3818	2809.94	8.38144e+06	3.47462	16.7612	17.4622	82.2785	88.8889		>99%
TNFRSF13C	BAFF-R	Q96RJ3	TNFRSF13C	18.864	34506.7	660000	55000000	650.935	2.27744e+07	36300000000	1.92082	11.1283	10.3059	100	100		>99%
IFNG	IFN-γ	P01579	IFNG	19.348	315.877	460	1000000	6.11158	145.303	460000	3.33724	9.26608	9.93884	100	100		>99%
IL22	IL-22	Q9GZX6	IL22	20.011	43935.6	807261	2.18179e+07	879.196	3.54675e+07	1.76127e+10	1.4318	8.11882	10.3232	63.2911	72.2222		>99%
IL1RN	IL-1RΑ	P18510	IL1RN	20.055	1.08641e+06	1467800	358000000	21787.9	1.59463e+09	525472400000	2.38722	9.6348	10.4103	100	100	Yes
IL20	IL-20	Q9NYY1	IL20	20.072	56.2834	460	1000000	1.12972	25.8904	460000	3.33724	8.17313	7.62976	100	100		>99%
TNFRSF17	BCMA	Q02223	TNFRSF17	20.165	NA	1940960	1386400000	NA	NA	2690946944000	2.85387	9.14712	11.2621	100	100	Yes	>99%
IL7	IL-7	P13232	IL7	20.187	273.485	460	1000000	5.52085	125.803	460000	3.33724	9.163	9.28657	100	100		>99%
IL17B	IL-17B	Q9UHF5	IL17B	20.437	32.8035	4100	1000000	0.670405	134.494	4100000	2.38722	8.9813	7.5043	100	100		>99%
IL19	IL-19	Q9UHD0	IL19	20.452	1351.76	7000	5000000	27.6462	9462.31	35000000	2.85387	9.27388	9.14855	100	100		>99%
IL10	IL-10	P22301	IL10	20.517	291.606	291.606	1000000	5.98288	85.0342	291606	3.5352	7.80323	7.73796	100	100		>99%
TNFSF4	OX40L	P23510	TNFSF4	21.05	1107.69	3000	20000000	23.3169	3323.08	60000000	3.82391	7.6838	7.38714	100	100		>99%
IL18BP	IL-18BP	O95998	IL18BP	21.099	16915	78469.1	523127205	356.889	1.3273e+06	4.10493e+10	3.82391	8.51378	7.75443	100	100	Yes	>99%
CD70	CD70	P32970	CD70	21.118	4.80736e+06	19250000	175000000	101522	9.25417e+10	3368750000000	0.958607	6.97406	8.60873	58.2278	80.5556		>99%
FTH1	Ferritin	P02794	FTH1	21.226	208440	578680	1258000000	4424.35	1.2062e+08	727979440000	3.33724	11.0401	11.4366	100	100	Yes	>99%
CTF1	CTF1	Q16619	CTF1	21.227	174.724	1400	1000000	3.70886	244.613	1400000	2.85387	10.59	15.1601	100	100		>99%
EPO	EPO	P01588	EPO	21.307	26339.2	27000	180000000	561.21	711159	4860000000	3.82391	7.101	6.639	100	100	Yes	>99%
IL11	IL-11	P20809	IL11	21.429	57501.2	154138	3.75947e+07	1232.19	8.86314e+06	5.79479e+09	2.38722	9.18409	9.80425	96.2025	97.2222		>99%
IFNA2	IFNα2	P01563	IFNA2	21.55	40.9395	150	1000000	0.882246	6.14092	150000	3.82391	12.7396	18.9195	46.8354	66.6667		>99%
IFNA1_IFNA13	IFNα1	P01562	IFNA1; IFNA13	21.725	5.75385	17	1000000	0.125002	0.0978154	17000	4.76955	9.9611	9.89049	100	98.6111			IFNA7 (4.2%), IFNA17 (7.7%), IFNA5 (2.1%)
IL17C	IL-17C	Q9P0M4	IL17C	21.765	553.826	2250	15000000	12.054	1246.11	33750000	3.82391	8.55647	8.07331	100	100		>99%
IFNL1	IFN-λ1	Q8IU54	IFNL1	21.898	30.6144	150	1000000	0.670393	4.59215	150000	3.82391	8.54355	11.0804	100	100		>99%
LIF	LIF	P15018	LIF	22.008	37.3778	50	1000000	0.82261	1.86889	50000	4.30103	10.6753	11.8381	100	100		>99%
VSNL1	VILIP	P62760	VSNL1	22.142	1161.95	1161.95	2000000	25.728	1350.14	2.32391e+06	3.23584	11.3849	10.252	100	100			HPCAL4 (3.6%)
CSF3	G-CSF	P09919	CSF3	22.293	572.833	4200	3000000	12.7702	2405.9	12600000	2.85387	7.7184	7.10243	100	100		>99%
IFNB1	IFN-β1	P01574	IFNB1	22.294	34.4676	170	10000000	0.76842	5.85949	1700000	4.76955	17.7635	19.7365	96.2025	100		>99%
FGF21	FGF21	Q9NSA1	FGF21	22.3	743902	2712620	5897000000	16589	2.01792e+09	15996320140000	3.33724	10.1706	9.78533	100	100	Yes	>99%
IFNW1	IFN-ω1	P05000	IFNW1	22.319	91.7663	460	1000000	2.04813	42.2125	460000	3.33724	16.9516	24.2512	30.3797	41.6667		>99%
IL18	IL-18	Q14116	IL18	22.326	24595.5	189060	411000000	549.12	4.65003e+06	77703660000	3.33724	8.28293	9.33799	100	100	Yes	>99%
LCN2	Lipocalin-2	P80188	LCN2	22.588	2.74118e+06	2844150	18961000000	61917.9	7.79634e+09	53927928150000	3.82391	8.05039	7.63591	100	100	Yes	>99%
CD83	CD83	Q01151	CD83	23.042	2029.48	2029.48	1000000	46.7633	4118.79	2.02948e+06	2.69262	8.58762	8.46415	100	100		>99%
TIMP1	TIMP-1	P01033	TIMP1	23.171	2.33667e+07	32457600	70560000000	541430	7.58427e+11	2290208256000000	3.33724	9.73719	9.02545	100	100	Yes	>99%
IL6	IL-6	P05231	IL6	23.718	2506.21	5656.54	1.37964e+06	59.4422	14176.5	7.80402e+06	2.38722	12.2729	12.6023	97.4684	100		>99%
FGF19	FGF19	O95750	FGF19	24.003	581.059	103600	74000000	13.9472	60197.8	7666400000	2.85387	7.68029	7.65238	100	100	Yes	>99%
PDGFA	PDGFA	P04085	PDGFA	24.043	104774	1036000	740000000	2519.09	1.08546e+08	766640000000	2.85387	8.77919	7.80343	100	100	Yes	>99%
TIMP2	TIMP-2	P16035	TIMP2	24.399	111366	123000	30000000	2717.22	1.3698e+07	3690000000	2.38722	10.4451	9.63651	100	100		>99%
CTLA4	CTLA-4	P16410	CTLA4	24.656	60.1355	460	1000000	1.4827	27.6623	460000	3.33724	15.7073	15.7922	100	100		>99%
FAM3D	FAM3D	Q96BQ1	FAM3D	24.963	215945	732200	523000000	5390.63	1.58115e+08	382940600000	2.85387	10.3578	9.80254	100	100		>99%
CLCF1	CLCF1	Q9UBD9	CLCF1	25.176	38820.8	120400	86000000	977.353	4.67403e+06	10354400000	2.85387	14.1656	15.4618	34.1772	34.7222
TNF	TNF-α	P01375	TNF	25.644	11323	11323	100000000	290.367	128211	1.1323e+09	3.94604	21.5566	25.4309	82.2785	83.3333		>99%
TNFRSF18	GITR	Q9Y5U5	TNFRSF18	26	211.973	300	2000000	5.5113	63.5919	600000	3.82391	8.81596	8.27137	97.4684	100		>99%
C1QA	C1QA	P02745	C1QA	26.017	8.05434e+06	76080000	6340000000	209550	6.12774e+11	482347200000000	1.92082	12.0295	11.4349	100	100	Yes	>99%
TNFSF8	CD30L	P32971	TNFSF8	26.017	37310.4	3432000	286000000	970.704	1.28049e+08	981552000000	1.92082	11.2164	10.4782	100	100	Yes	>99%
VSTM1	VSTM1	Q6UX27	VSTM1	26.109	28302.9	1529300	373000000	738.96	4.32836e+07	570428900000	2.38722	18.019	17.4389	98.7342	100		>99%
TREM1	TREM1	Q9NP99	TREM1	26.387	NA	54600	39000000	NA	NA	2129400000	2.85387	7.84853	7.58313	100	100	Yes	>99%
FLT3LG	FLT3LG	P49771	FLT3LG	26.416	668702	888000	24000000	17664.4	5.93808e+08	21312000000	1.4318	4.56278	5.05974	3.79747	26.3889	Yes	>99%
TNFSF9	4-1BBL	P41273	TNFSF9	26.625	709.977	709.977	1000000	18.9031	504.068	709977	3.14876	7.44708	8.48291	100	100		>99%
IL32	IL-32	P24001	IL32	26.676	3825.34	3825.34	1000000	102.045	14633.3	3.82534e+06	2.41733	7.93267	9.80146	67.0886	81.9444		>99%
NGF	β-NGF	P01138	NGF	26.959	1150.28	1150.28	1000000	31.0104	1323.14	1.15028e+06	2.9392	5.86289	6.21488	100	100		>99%
VEGFA	VEGF-A	P15692	VEGFA	27.042	497517	750400	536000000	13453.9	3.73337e+08	402214400000	2.85387	5.23789	5.71721	30.3797	43.0556	Yes	>99%
TNFSF12	TWEAK	O43508	TNFSF12	27.216	10668.2	226800	162000000	290.346	2.41955e+06	36741600000	2.85387	8.1491	7.70807	100	100	Yes	>99%
TNFSF13	APRIL	O75888	TNFSF13	27.433	161037	882000	1940400000	4417.74	1.42035e+08	1711432800000	3.34242	NA	NA	100	100	Yes
IL34	IL-34	Q6ZMJ4	IL34	27.482	290.602	600	4000000	7.98634	174.361	2400000	3.82391	8.4086	8.11997	98.7342	100		>99%
CLEC4A	CLEC4A	Q9UMR7	CLEC4A	27.512	4249.43	4249.43	30000000	116.91	18057.7	1.27483e+08	3.84879	8.12535	8.06147	100	100		>99%
GZMB	Granzyme Β	P10144	GZMB	27.716	1350.27	5980	13000000	37.424	8074.59	77740000	3.33724	9.58654	9.7118	100	100		>99%
BDNF	BDNF	P23560	BDNF	27.818	458090	2386200	582000000	12743.1	1.09309e+09	1388768400000	2.38722	9.81886	8.90133	100	100	Yes	>99%
TNFRSF9	CD137 (4-1BB)	Q07011	TNFRSF9	27.899	3439.11	3439.11	7.15838e+06	95.9476	11827.5	2.46184e+07	3.31837	8.42848	8.15205	100	100		>99%
FGF23	FGF23	Q9GZV9	FGF23	27.954	1599.39	1599.39	8000000	44.7092	2558.04	1.27951e+07	3.69914	11.448	12.24	100	100		>99%
TNFSF15	TL1A	O95150	TNFSF15	28.087	NA	504000	42000000	NA	NA	21168000000	1.92082	7.26631	7.56112	100	100		>99%
IL15RA	IL-15RA	Q13261	IL15RA	28.233	2228.77	10740	214800000	62.9248	23936.9	2306952000	4.30103	8.91212	8.65213	100	100	Yes	>99%
OSM	Oncostatin-M	P13725	OSM	28.484	195.316	2618	154000000	5.56337	511.336	403172000	4.76955	7.25214	7.49887	100	100		>99%
TNFRSF4	CD134 (OX40)	P43489	TNFRSF4	29.341	NA	36900	9000000	NA	NA	332100000	2.38722	9.75159	9.24255	100	100		>99%
TNFRSF14	HVEM	Q92956	TNFRSF14	30.392	70469.6	1418600	346000000	2141.71	9.99682e+07	490835600000	2.38722	7.7993	7.53587	100	100	Yes	>99%
CD40	CD40	P25942	CD40	30.619	32788.3	121800	87000000	1003.94	3.99361e+06	10596600000	2.85387	7.61833	6.62502	100	100		>99%
IL1B	IL-1B	P01584	IL1B	30.748	1938.5	4100	1000000	59.6049	7947.83	4100000	2.38722	7.78854	10.9643	51.8987	54.1667		>99%
IL33	IL-33	O95760	IL33	30.759	98.1113	460	1000000	3.01781	45.1312	460000	3.33724	13.5685	14.3848	100	100		>99%
FGF2	FGF2	P09038	FGF2	30.77	29868.8	29868.8	13000000	919.063	892146	3.88295e+08	2.63873	8.74097	7.8564	98.7342	93.0556		>99%
IL2RA	IL-2RA	P01589	IL2RA	30.819	7137.23	24530	490600000	219.962	175076	12034418000	4.30103	7.83211	7.09529	100	100	Yes	>99%
KITLG	KITLG	P21583	KITLG	30.899	11550.5	11550.5	15000000	356.9	133415	1.73258e+08	3.11349	6.81315	7.76646	100	100		>99%
TNFSF13B	BAFF (BLyS)	Q9Y275	TNFSF13B	31.223	3807.94	9100	182000000	118.895	34652.3	1656200000	4.30103	17.7535	16.7451	100	100		>99%
CD200	CD200	P41217	CD200	31.264	2786.02	110600	79000000	87.1022	308134	8737400000	2.85387	14.6452	21.9488	94.9367	91.6667	Yes	>99%
FASLG	FASLG	P48023	FASLG	31.485	213.885	4050	27000000	6.73417	866.234	109350000	3.82391	7.90097	7.32771	100	100		>99%
PDCD1	PD-1	Q15116	PDCD1	31.647	NA	1224000	102000000	NA	NA	124848000000	1.92082	15.6834	14.2301	100	100		>99%
TNFSF10	TRAIL	P50591	TNFSF10	32.509	5375.22	143500	35000000	174.743	771344	5022500000	2.38722	7.62263	7.00714	100	100		>99%
CD274	PD-L1	Q9NZQ7	CD274	33.275	789.284	3450	23000000	26.2634	2723.03	79350000	3.82391	8.09781	7.53985	100	100		>99%
GDF15	GDF-15	Q99988	GDF15	34.14	332158	332158	185000000	11339.9	1.10329e+08	6.14493e+10	2.74583	8.49746	8.35031	100	100		>99%
NCR1	NCR1	O76036	NCR1	34.481	NA	348000	29000000	NA	NA	10092000000	1.92082	8.3105	7.64742	100	100	Yes	>99%
SPP1	Osteopontin	P10451	SPP1	35.423	5.61054e+06	59903000	1619000000	198742	3.36088e+11	96982957000000	1.4318	12.1736	11.6481	100	100
TNFSF11	RANKL	O14788	TNFSF11	35.478	996.914	996.914	1.82618e+06	35.3685	993.837	1.82054e+06	3.26289	14.3267	15.4049	74.6835	80.5556		>99%
CD200R1	CD200R1	Q8TD46	CD200R1	36.605	18862	134394	8.95962e+08	690.443	2.53494e+06	1.20412e+11	3.82391	8.56605	8.23104	100	100	Yes	>99%
IL10RB	IL-10RB	Q08334	IL10RB	36.995	437119	2647400	1891000000	16171.2	1.15723e+09	5006233400000	2.85387	9.12852	9.02706	100	100	Yes	>99%
IL12B	IL-12p40	P29460	IL12B	37.169	112.406	150	1000000	4.17804	16.861	150000	3.82391	7.0666	6.24107	100	100		>99%
CTSS	Cathepsin S	P25774	CTSS	37.496	77935.1	117750	785000000	2922.26	9.17686e+06	92433750000	3.82391	7.53376	6.63999	100	100	Yes	>99%
THPO	Thrombopoietin	P40225	THPO	37.823	24888.2	63480	138000000	941.347	1.5799e+06	8760240000	3.33724	7.39106	7.57506	100	100	Yes	>99%
ANXA1	Annexin-A1	P04083	ANXA1	38.714	250405	8695000	235000000	9694.16	2.17727e+09	2043325000000	1.4318	10.1704	12.3944	88.6076	69.4444	Yes
WNT7A	Wnt-7A	O00755	WNT7A	39.005	266.444	266.444	3000000	10.3926	70.9922	799331	4.05152	10.4059	9.32135	100	100		>99%
LGALS9	Galectin-9	O00182	LGALS9	39.518	25718.2	36900	9000000	1016.33	949000	332100000	2.38722	15.3081	16.1114	96.2025	100		>99%
CXADR	CXADR	P78310	CXADR	40.03	602.877	1985.93	1.32396e+07	24.1332	1197.27	2.62929e+07	3.82391	9.11339	8.67691	100	100		>99%
VEGFD	VEGF-D	O43915	VEGFD	40.444	64841.1	92920	202000000	2622.44	6.02504e+06	18769840000	3.33724	11.4678	12.4513	88.6076	97.2222	Yes	>99%
WNT16	Wnt-16	Q9UBV4	WNT16	40.69	126.644	126.644	1000000	5.15313	16.0386	126644	3.89742	8.05117	8.05029	100	100		>99%
PTX3	PTX3	P26022	PTX3	41.976	9648.68	18900	126000000	405.013	182360	2381400000	3.82391	8.7958	8.36214	100	100	Yes	>99%
CX3CL1	Fractalkine	P78423	CX3CL1	42.203	1757.3	2210	533000	74.1632	3883.62	1177930	2.38233	9.43127	8.88734	100	100
MICB	MICB	Q29980	MICB	42.575	62392.1	62392.1	89000000	2656.34	3.89277e+06	5.5529e+09	3.15426	9.09327	9.44926	100	100		>99%
CHI3L1	YKL-40	P36222	CHI3L1	42.625	1.84851e+06	1.84851e+06	6462000000	78792.9	3.417e+09	1.19451e+13	3.54354	7.79218	8.20937	100	100	Yes	>99%
AGER	RAGE	Q15109	AGER	42.803	7318.77	787200	192000000	313.265	5.76133e+06	151142400000	2.38722	8.32123	7.60641	100	100	Yes	>99%
MICA	MICA	Q29983	MICA	42.915	24.5958	170	10000000	1.05553	4.18128	1700000	4.76955	13.019	15.3151	81.0127	93.0556
IL3RA	IL-3RA	P26951	IL3RA	43.33	NA	96600	69000000	NA	NA	6665400000	2.85387	7.74433	7.47355	100	100	Yes	>99%
IL13RA2	IL-13RA2	Q14627	IL13RA2	44.176	479.59	479.59	5000000	21.1864	230.006	2.39795e+06	4.0181	13.3332	13.4551	100	100		>99%
TGFB1	TGF-β1	P01137	TGFB1	44.341	1425.53	1425.53	25000000	63.2095	2032.14	3.56383e+07	4.24396	10.1105	10.6283	100	100		>99%
LAMP3	LAMP3	Q9UQV4	LAMP3	44.346	9821.89	9821.89	10000000	435.562	96469.6	9.82189e+07	3.0078	9.76974	9.95537	100	100		>99%
INHBB	Activin B	P09529	INHBB|INHBB	45.122	NA	NA	NA	NA	NA	NA	NA	8.01019	9.94876	69.6203	63.8889
IL1R2	IL-1R2	P27930	IL1R2	45.421	943045	131220000	10935000000	42834.1	1.23746e+11	1434890700000000	1.92082	8.65661	8.56941	100	100	Yes	>99%
LTBR	TNFRIII	P36941	LTBR	46.709	59955.1	6401000	173000000	2800.44	3.83773e+08	1107373000000	1.4318	9.89674	9.13461	100	100	Yes	>99%
VEGFC	VEGF-C	P49767	VEGFC	46.883	15175.8	15175.8	1.55131e+07	711.488	230306	2.35423e+08	3.00955	9.50743	9.53819	100	100		>99%
GDF2	GDF-2	Q9UK05	GDF2	47.32	35175.9	102200	73000000	1664.53	3.59498e+06	7460600000	2.85387	9.35516	9.05385	100	100	Yes	>99%
TGFB3	TGF-β3	P10600	TGFB3	47.328	1740.4	2300	5000000	82.3694	4002.91	11500000	3.33724	13.8055	17.3254	83.5443	95.8333		>99%
INHBA	Activin A	P08476	INHBA|INHBA	47.442	9562.83	12000	1000000	453.68	114754	12000000	1.92082	3.17933	3.93243	82.2785	77.7778		>99%
IL5RA	IL-5RA	Q01344	IL5RA	47.685	NA	168820	367000000	NA	NA	61956940000	3.33724	7.99304	9.7385	100	100	Yes	>99%
BMP10	BMP-10	O95393	BMP10	48.047	8088.42	45652	3.80433e+06	388.624	369252	1.73675e+08	1.92082	14.6601	15.1979	65.8228	79.1667		>99%
TNFRSF1B	CD120b	P20333	TNFRSF1B	48.291	75864.2	126650	7450000000	3663.56	9.6082e+06	943542500000	4.76955	8.50537	7.76772	100	100	Yes	>99%
BMP7	BMP-7	P18075	BMP7	49.313	771.938	1200	8000000	38.0666	926.325	9600000	3.82391	10.3369	14.8219	100	100		>99%
GFAP	GFAP	P14136	GFAP	49.88	62530.2	66929	3937000000	3119.01	4.18508e+06	263499473000	4.76955	8.16812	8.17275	100	100		>99%
TNFRSF1A	CD120a	P19438	TNFRSF1A	50.495	304094	1812200	442000000	15355.2	5.5108e+08	800992400000	2.38722	7.26484	6.25417	100	100	Yes	>99%
IRAK4	IRAK-4	Q9NWZ3	IRAK4	51.53	2466.17	22400	16000000	127.082	55242.3	358400000	2.85387	20.0433	23.37	98.7342	100		>99%
IL6R	IL-6R	P08887	IL6R	51.548	37652.6	2094288	1502424000	1940.92	7.88554e+07	3146508554112	2.85576	9.33373	8.75735	100	100	Yes	>99%
IL7R	IL-7R	P16871	IL7R	51.579	12038	2788800	1992000000	620.908	3.35716e+07	5555289600000	2.85387	7.76307	6.94769	100	100	Yes	>99%
MMP8	MMP-8	P22894	MMP8	53.412	45775.7	557520	1212000000	2444.97	2.55209e+07	675714240000	3.33724	8.59827	7.7875	100	100	Yes	>99%
MMP3	MMP-3	P08254	MMP3	53.977	92904.4	123200	2464000000	5014.7	1.14458e+07	303564800000	4.30103	7.32313	6.62251	100	100	Yes	>99%
MMP12	MMP-12	P39900	MMP12	54.002	20380.7	32200	23000000	1100.6	656259	740600000	2.85387	7.67244	8.86106	100	100	Yes	>99%
MMP10	MMP-10	P09238	MMP10	54.151	12270.6	46200	33000000	664.467	566903	1524600000	2.85387	9.16071	10.0702	100	100		>99%
IL17RB	IL-17RB	Q9NRM6	IL17RB	55.885	384.586	1400	1000000	21.4926	538.421	1400000	2.85387	9.95038	10.2394	100	100		>99%
CD276	B7-H3	Q5ZPR3	CD276	57.235	9.5325e+06	69116000	1868000000	545593	6.58848e+11	129108688000000	1.4318	7.25156	6.65789	100	100	Yes	>99%
LAG3	LAG3	P18627	LAG3	57.449	NA	267400	191000000	NA	NA	51073400000	2.85387	7.90828	7.76096	100	100	Yes	>99%
ANGPT1	Angiopoietin 1	Q15389	ANGPT1	57.513	111556	131550	877000000	6415.93	1.46752e+07	115369350000	3.82391	10.4104	11.1022	100	100	Yes	>99%
CSF1	M-CSF	P09603	CSF1	60.179	19031	19031	113000000	1145.27	362178	2.1505e+09	3.77362	7.85563	7.72011	100	100	Yes	>99%
IL2RB	IL-2RB	P14784	IL2RB	61.117	301.534	6900	15000000	18.4289	2080.59	103500000	3.33724	8.68408	7.94722	100	100		>99%
IL18R1	IL-18R1	Q13478	IL18R1	62.304	48.5589	450	3000000	3.02541	21.8515	1350000	3.82391	8.19373	7.36758	100	100		>99%
IL1RL1	IL-1RL1	Q01638	IL1RL1	63.358	11441.8	980980	700700000	724.927	1.12241e+07	687372686000	2.85387	7.79443	7.47004	100	100	Yes	>99%
GRN	Progranulin	P28799	GRN	63.544	920632	920632	5998000000	58500.6	8.47563e+08	5.52195e+12	3.81392	7.15372	6.38655	100	100	Yes		PSG2 (1.5%)
TNFRSF8	CD30	P28908	TNFRSF8	63.747	NA	198800	142000000	NA	NA	28229600000	2.85387	7.23041	7.11014	100	100	Yes	>99%
TNFRSF11A	RANK	Q9Y6Q6	TNFRSF11A	66.034	1537.37	4200	3000000	101.518	6456.94	12600000	2.85387	10.3936	11.4798	100	100		>99%
SELE	E-selectin	P16581	SELE	66.655	4.08489e+06	9301600	6644000000	272278	3.7996e+10	61799830400000	2.85387	8.96547	8.28311	100	100	Yes	>99%
CD93	CD93	Q9NPY3	CD93	68.56	NA	4.65493e+06	1135347934	NA	NA	5.28496e+12	2.38722	7.94678	7.90221	100	100	Yes	>99%
SCG2	SCG2	P13521	SCG2	70.941	173442	3367000	91000000	12304.2	5.8398e+08	306397000000	1.4318	12.9558	15.0061	100	100		>99%
IL12RB1	IL-12RB1	P42701	IL12RB1	73.109	623.719	1350	9000000	45.5995	842.021	12150000	3.82391	7.7048	6.62516	100	100		>99%
CEACAM5	CEA	P06731	CEACAM5	76.796	26999.3	26999.3	51000000	2073.44	728961	1.37696e+09	3.27622	7.49765	7.27697	100	100	Yes	>99%
MMP9	MMP-9	P14780	MMP9	78.458	245267	15168000	1264000000	19243.2	3.72021e+09	19172352000000	1.92082	11.114	10.5947	100	100	Yes	>99%
VCAM1	VCAM-1	P19320	VCAM1	81.276	944170	26609000	6490000000	76738.3	2.51234e+10	172692410000000	2.38722	8.36312	7.95221	100	100	Yes	>99%
HGF	HGF	P14210	HGF	83.134	146529	812000	580000000	12181.6	1.18982e+08	470960000000	2.85387	9.09465	7.53489	100	100		>99%
MPO	MPO	P05164	MPO	83.869	161377	308300	678260000	13534.5	4.97525e+07	209107558000	3.34242	8.30752	7.81699	100	100	Yes	>99%
IL4R	IL-4R	P24394	IL4R	89.658	9916.81	173420	377000000	889.121	1.71977e+06	65379340000	3.33724	7.21157	6.99323	100	100	Yes	>99%
CSF3R	CSF3R	Q99062	CSF3R	92.156	492.288	4140	9000000	45.3673	2038.07	37260000	3.33724	8.57832	8.07633	100	100		>99%
CSF2RB	CSF2RB	P32927	CSF2RB	97.336	33704.2	33704.2	8000000	3280.63	1.13597e+06	2.69633e+08	2.37541	7.43812	6.8082	78.481	95.8333		>99%
TLR3	TLR3	O15455	TLR3	103.829	25164.2	61600	44000000	2612.77	1.55012e+06	2710400000	2.85387	9.02009	7.99886	100	100	Yes	>99%
MERTK	MerTK	Q12866	MERTK	110.249	549816	1650940	3589000000	60616.6	9.07713e+08	5925223660000	3.33724	8.23059	7.64075	100	100	Yes	>99%
EGF	EGF	P01133	EGF	133.994	9188.09	10350	69000000	1231.15	95096.7	714150000	3.82391	11.0815	10.1123	100	100	Yes	>99%
IL16	IL-16	Q14005	IL16	141.752	35609.9	112240	244000000	5047.78	3.99686e+06	27386560000	3.33724	8.1466	7.09893	100	100	Yes	>99%
FLT1	FLT1	P17948	FLT1	150.769	37791.8	67725	451500000	5697.83	2.55945e+06	30577837500	3.82391	10.3884	9.64692	100	100	Yes	>99%
KDR	VEGFR-2	P35968	KDR	151.527	46029.8	540500	1175000000	6974.75	2.48791e+07	635087500000	3.33724	10.7217	10.9821	100	100	Yes	>99%
MET	c-MET	P08581	MET	155.541	477040	1264200	903000000	74199.2	6.03073e+08	1141572600000	2.85387	9.19625	8.47528	100	100	Yes	>99%
MUC16	CA-125	Q8WXI7	MUC16	1519.17	1649.77	4100	1000000	2506.29	6764.07	4100000	2.38722	8.73287	9.67565	100	100		>99%
Activin AB	P08476|P09529	P08476	INHBA|INHBB	92.564	NA	NA	NA	NA	NA	NA	NA	22.0081	11.0575	49.3671	52.7778
IL-27	Q8NEV9|Q14213	Q8NEV9	IL27|EBI3	52.889	1971.34	4100	1000000	104.262	8082.51	4100000	2.38722	17.13	18.2341	24.0506	55.5556		>99%
IL-12p70	P29459|P29460	P29459	IL12A|IL12B	62.043	699.437	1400	1000000	43.3952	979.212	1400000	2.85387	20.0997	21.1028	96.2025	98.6111		>99%
IL-23	Q9NPF7|P29460	Q9NPF7	IL23A|IL12B	57.899	23.7555	50	1000000	1.37542	1.18778	50000	4.30103	16.8216	15.7738	98.7342	100		>99%
IL-35	P29459|Q14213	P29459	IL12A|EBI3	50.27	337.529	337.529	1000000	16.9676	113.926	337529	3.47169	18.2654	20.3129	1.26582	5.55556		>99%
IL-39	Q9NPF7|Q14213	Q9NPF7	IL23A|EBI3	46.126	23.4566	150	1000000	1.08196	3.51849	150000	3.82391	13.0902	10.3985	2.53165	12.5		>99%
Inhibin A	P05111|P08476	P05111	INHA|INHBA	87.112	NA	NA	NA	NA	NA	NA	NA	19.9479	32.3343	13.9241	25
Inhibin B	P05111|P09529	P05111	INHA|INHBB	84.792	NA	NA	NA	NA	NA	NA	NA	23.6766	12.2823	58.2278	43.0556
